# A massive community-science dataset reveals convergent evolution of delayed flowering phenology in North American red-flowering plants

**DOI:** 10.1101/2024.09.25.614826

**Authors:** Patrick F. McKenzie, Andrea E. Berardi, Robin Hopkins

## Abstract

The radiation of angiosperms is marked by a phenomenal diversity of floral size, shape, color, scent, and reward. Through hundreds of years of documentation and quantification, scientists have sought to make sense of this variation by defining pollination syndromes. These syndromes are the convergent evolution of common suits of floral traits across distantly related species that have evolved by selection to optimize pollination strategies. The availability of community-science datasets provides an opportunity to develop new tools and to examine new traits that may help further characterize broad patterns of flowering plant diversity. Here we test the hypothesis that flowering phenology can also be a pollination syndrome trait. We generate a novel flower color dataset by using GPT-4 with Vision (GPT-4V) to assign flower color to 11,729 North American species. We map these colors to 1,674,908 community-scientist observations of flowering plants to investigate patterns of phenology. We demonstrate constrained flowering time in the eastern United States for plants with red or orange flowers relative to plants with flowers of other colors. Red-and orange-colored flowers are often characteristic of the “hummingbird” pollination syndrome; importantly, the onset of red and orange flowers corresponds to the arrival of migratory hummingbirds. Our results suggest that the hummingbird pollination syndrome can include flowering phenology and reveal an opportunity to expand the suite of traits included in pollination syndromes. Our methods demonstrate an effective pipeline for leveraging enormous amounts of community science data by using artificial intelligence to extract information about patterns of trait variation.
