## Supplementary material for "A massive community-science dataset reveals convergent evolution of delayed flowering phenology in North American red-flowering plants": Validation of red-labeled species

binomial	photo_url	flower_present	subjectivity	gpt_color	validated	comments
Aquilegia canadensis	https://inaturalist-open-data.s3.amazonaws.com/photos/7802044/medium.jpg	YES	LOW	RED	yes
Lobelia cardinalis	https://inaturalist-open-data.s3.amazonaws.com/photos/23497042/medium.jpeg	YES	LOW	RED	yes
Justicia californica	https://static.inaturalist.org/photos/30487128/medium.jpg	YES	LOW	RED	yes
Salvia coccinea	https://inaturalist-open-data.s3.amazonaws.com/photos/318679077/medium.jpg	YES	LOW	RED	yes
Gaillardia pulchella	https://inaturalist-open-data.s3.amazonaws.com/photos/75102458/medium.jpg	YES	LOW	RED	yes
Silene virginica	https://inaturalist-open-data.s3.amazonaws.com/photos/148356/medium.jpg	YES	LOW	RED	yes
Malvaviscus arboreus	https://inaturalist-open-data.s3.amazonaws.com/photos/168162244/medium.jpg	YES	LOW	RED	yes
Fritillaria recurva	https://inaturalist-open-data.s3.amazonaws.com/photos/3314213/medium.JPG	YES	LOW	RED	yes
Pedicularis densiflora	https://inaturalist-open-data.s3.amazonaws.com/photos/380675/medium.jpg	YES	LOW	RED	yes
Aesculus pavia	https://inaturalist-open-data.s3.amazonaws.com/photos/66037054/medium.jpg	YES	LOW	RED	yes
Erythrina herbacea	https://inaturalist-open-data.s3.amazonaws.com/photos/39154052/medium.jpeg	YES	LOW	RED	yes
Echinocereus triglochidiatus	https://inaturalist-open-data.s3.amazonaws.com/photos/12538848/medium.jpg	YES	LOW	RED	yes
Lonicera dioica	https://inaturalist-open-data.s3.amazonaws.com/photos/15219603/medium.jpg	YES	LOW	RED	yes
Silene laciniata	https://inaturalist-open-data.s3.amazonaws.com/photos/17675043/medium.jpg	YES	LOW	RED	yes
Delphinium nudicaule	https://inaturalist-open-data.s3.amazonaws.com/photos/96101/medium.jpg	YES	LOW	RED	yes
Scrophularia californica	https://inaturalist-open-data.s3.amazonaws.com/photos/43575323/medium.jpeg	YES	LOW	RED	yes
Penstemon centranthifolius	https://static.inaturalist.org/photos/1946935/medium.jpg	YES	LOW	RED	yes
Trifolium incarnatum	https://inaturalist-open-data.s3.amazonaws.com/photos/73250250/medium.jpg	YES	LOW	RED	yes
Sarcodes sanguinea	https://inaturalist-open-data.s3.amazonaws.com/photos/135586759/medium.jpg	YES	LOW	RED	yes
Monarda didyma	https://inaturalist-open-data.s3.amazonaws.com/photos/44127/medium.jpg	YES	LOW	RED	yes
Hibiscus martianus	https://inaturalist-open-data.s3.amazonaws.com/photos/17985311/medium.jpeg	YES	LOW	RED	yes
Penstemon rostriflorus	https://inaturalist-open-data.s3.amazonaws.com/photos/14528/medium.jpg	YES	LOW	RED	yes
Dichelostemma ida-maia	https://static.inaturalist.org/photos/19726317/medium.jpeg	YES	LOW	RED	yes	tricky -- inner part is light
Brasenia schreberi	https://inaturalist-open-data.s3.amazonaws.com/photos/162378518/medium.jpeg	YES	LOW	RED	yes
Castilleja affinis	https://inaturalist-open-data.s3.amazonaws.com/photos/60595899/medium.jpeg	YES	LOW	RED	yes
Ribes speciosum	https://inaturalist-open-data.s3.amazonaws.com/photos/280684/medium.jpg	YES	LOW	RED	yes
Spigelia marilandica	https://inaturalist-open-data.s3.amazonaws.com/photos/169981/medium.jpg	YES	LOW	RED	yes	tricky -- inner part is light
Rumex acetosella	https://inaturalist-open-data.s3.amazonaws.com/photos/177768765/medium.jpg	YES	LOW	RED	no	tricky -- small flowers, lots of red but the flower itself is mostly lighter
Boerhavia coccinea	https://static.inaturalist.org/photos/40597860/medium.jpeg	YES	LOW	RED	yes	tricky -- can be shades of purple, but is first primarily described as red
Penstemon labrosus	https://inaturalist-open-data.s3.amazonaws.com/photos/254123/medium.jpg	YES	LOW	RED	yes
Clinopodium coccineum	https://inaturalist-open-data.s3.amazonaws.com/photos/27391900/medium.jpeg	YES	LOW	RED	yes
Castilleja chromosa	https://static.inaturalist.org/photos/6712240/medium.jpeg	YES	LOW	RED	yes
Penstemon eatonii	https://inaturalist-open-data.s3.amazonaws.com/photos/3951928/medium.jpeg	YES	LOW	RED	yes
Pyrola asarifolia	https://static.inaturalist.org/photos/23892778/medium.jpg	YES	LOW	RED	no	pink
Nyctaginia capitata	https://inaturalist-open-data.s3.amazonaws.com/photos/17853633/medium.jpg	YES	LOW	RED	yes
Diplacus puniceus	https://inaturalist-open-data.s3.amazonaws.com/photos/7740220/medium.jpeg	YES	LOW	RED	yes
Aquilegia elegantula	https://static.inaturalist.org/photos/8792539/medium.jpg	YES	LOW	RED	yes
Salvia roemeriana	https://inaturalist-open-data.s3.amazonaws.com/photos/123071104/medium.jpeg	YES	LOW	RED	yes
Paeonia californica	https://inaturalist-open-data.s3.amazonaws.com/photos/8035407/medium.jpg	YES	LOW	RED	yes
Lycoris radiata	https://inaturalist-open-data.s3.amazonaws.com/photos/51496440/medium.jpg	YES	LOW	RED	yes
Delphinium cardinale	https://inaturalist-open-data.s3.amazonaws.com/photos/3241670/medium.jpg	YES	LOW	RED	yes
Keckiella cordifolia	https://static.inaturalist.org/photos/181487/medium.jpg	YES	LOW	RED	yes
Ipomoea quamoclit	https://static.inaturalist.org/photos/97747540/medium.jpeg	YES	LOW	RED	yes
Penstemon barbatus	https://inaturalist-open-data.s3.amazonaws.com/photos/512221/medium.jpg	YES	LOW	RED	yes
Heuchera sanguinea	https://inaturalist-open-data.s3.amazonaws.com/photos/24971/medium.jpg	YES	LOW	RED	yes
Ipomopsis rubra	https://static.inaturalist.org/photos/18590695/medium.jpg	YES	LOW	RED	yes
Castilleja martini	https://inaturalist-open-data.s3.amazonaws.com/photos/115371240/medium.jpg	YES	LOW	RED	yes
Ipomopsis tenuifolia	https://inaturalist-open-data.s3.amazonaws.com/photos/278602706/medium.jpeg	YES	LOW	RED	yes
Keckiella ternata	https://inaturalist-open-data.s3.amazonaws.com/photos/131618885/medium.jpg	YES	LOW	RED	yes
Astragalus coccineus	https://inaturalist-open-data.s3.amazonaws.com/photos/2693843/medium.jpg	YES	LOW	RED	yes
Castilleja subinclusa	https://inaturalist-open-data.s3.amazonaws.com/photos/15390/medium.jpg	YES	LOW	RED	yes
Silene regia	https://static.inaturalist.org/photos/437102/medium.jpg	YES	LOW	RED	yes
Ipomoea coccinea	https://inaturalist-open-data.s3.amazonaws.com/photos/12803933/medium.jpeg	YES	LOW	RED	yes
Drosera brevifolia	https://inaturalist-open-data.s3.amazonaws.com/photos/31172990/medium.jpeg	YES	LOW	RED	no	probably white -- need to look it up
Salvia greggii	https://inaturalist-open-data.s3.amazonaws.com/photos/122882462/medium.jpeg	YES	LOW	RED	yes
Dicliptera sexangularis	https://inaturalist-open-data.s3.amazonaws.com/photos/13966004/medium.jpeg	YES	LOW	RED	yes
Opuntia humifusa	https://inaturalist-open-data.s3.amazonaws.com/photos/169468708/medium.jpeg	YES	LOW	RED	no	yellow
Rubus phoenicolasius	https://inaturalist-open-data.s3.amazonaws.com/photos/163769855/medium.jpg	YES	LOW	RED	no
Castilleja tenuiflora	https://inaturalist-open-data.s3.amazonaws.com/photos/2336962/medium.JPG	YES	LOW	RED	yes
Castilleja applegatei	https://inaturalist-open-data.s3.amazonaws.com/photos/160349589/medium.jpg	YES	LOW	RED	yes
Acalypha radians	https://inaturalist-open-data.s3.amazonaws.com/photos/310952/medium.JPG	YES	LOW	RED	yes	very tiny flowers -- white anthers but red petals
Acalypha monostachya	https://inaturalist-open-data.s3.amazonaws.com/photos/661241/medium.jpg	YES	LOW	RED	yes
Ipomoea hederifolia	https://inaturalist-open-data.s3.amazonaws.com/photos/12803933/medium.jpeg	YES	LOW	RED	yes
Drosera rotundifolia	https://inaturalist-open-data.s3.amazonaws.com/photos/775538/medium.jpg	YES	LOW	RED	no	white
Penstemon baccharifolius	https://inaturalist-open-data.s3.amazonaws.com/photos/14993434/medium.jpeg	YES	LOW	RED	yes
Castilleja lanata	https://inaturalist-open-data.s3.amazonaws.com/photos/105325088/medium.jpg	YES	LOW	RED	yes
Echinocereus bakeri	https://inaturalist-open-data.s3.amazonaws.com/photos/7763289/medium.jpg	YES	LOW	RED	yes
Ipomoea cristulata	https://inaturalist-open-data.s3.amazonaws.com/photos/603719/medium.jpg	YES	LOW	RED	yes
Keckiella corymbosa	https://inaturalist-open-data.s3.amazonaws.com/photos/16796/medium.jpg	YES	LOW	RED	yes
Stachys coccinea	https://static.inaturalist.org/photos/446778/medium.jpg	YES	LOW	RED	yes
Euphorbia setiloba	https://inaturalist-open-data.s3.amazonaws.com/photos/235415493/medium.jpg	YES	LOW	RED	yes	tough - tiny white corollas but very red center
Ribes roezlii	https://inaturalist-open-data.s3.amazonaws.com/photos/9289/medium.jpg	YES	LOW	RED	yes
Scrophularia marilandica	https://inaturalist-open-data.s3.amazonaws.com/photos/89064687/medium.jpg	YES	LOW	RED	yes
Castilleja rhexiifolia	https://inaturalist-open-data.s3.amazonaws.com/photos/82943185/medium.jpg	YES	LOW	RED	yes
Nandina domestica	https://inaturalist-open-data.s3.amazonaws.com/photos/108644058/medium.jpg	YES	LOW	RED	no	white
Drosera intermedia	https://inaturalist-open-data.s3.amazonaws.com/photos/65107842/medium.jpeg	YES	LOW	RED	no	white
Phyllanthus urinaria	https://inaturalist-open-data.s3.amazonaws.com/photos/21897713/medium.jpg	YES	LOW	RED	no	tiny white flowers
Lathyrus sphaericus	https://static.inaturalist.org/photos/30214/medium.JPG	YES	LOW	RED	yes
Crassula connata	https://inaturalist-open-data.s3.amazonaws.com/photos/3193770/medium.JPG	YES	LOW	RED	yes
Vaccinium parvifolium	https://static.inaturalist.org/photos/4855055/medium.jpg	YES	LOW	RED	no
Drosera capillaris	https://inaturalist-open-data.s3.amazonaws.com/photos/72862356/medium.jpg	YES	LOW	RED	no
Triosteum aurantiacum	https://inaturalist-open-data.s3.amazonaws.com/photos/425656/medium.jpg	YES	LOW	RED	yes
Lomatium hooveri	https://inaturalist-open-data.s3.amazonaws.com/photos/787607/medium.jpg	YES	LOW	RED	yes
Calyptridium monandrum	https://static.inaturalist.org/photos/211687/medium.jpg	YES	LOW	RED	no	tiny white flowers
Hibiscus coccineus	https://inaturalist-open-data.s3.amazonaws.com/photos/176920290/medium.jpg	YES	LOW	RED	yes
Sphaeralcea grossulariifolia	https://inaturalist-open-data.s3.amazonaws.com/photos/49107915/medium.jpg	YES	LOW	RED	yes	often more orange
Papaver rhoeas	https://static.inaturalist.org/photos/133983143/medium.jpg	YES	LOW	RED	yes
Lilium bolanderi	https://inaturalist-open-data.s3.amazonaws.com/photos/387973/medium.jpg	YES	LOW	RED	yes
Russelia equisetiformis	https://inaturalist-open-data.s3.amazonaws.com/photos/30133820/medium.jpg	YES	LOW	RED	yes
Erythrina flabelliformis	https://inaturalist-open-data.s3.amazonaws.com/photos/11007056/medium.jpg	YES	LOW	RED	yes
Malvaviscus penduliflorus	https://static.inaturalist.org/photos/29123144/medium.jpg	YES	LOW	RED	yes
Ipomopsis arizonica	https://inaturalist-open-data.s3.amazonaws.com/photos/200128/medium.jpg	YES	LOW	RED	yes
Dudleya cultrata	https://inaturalist-open-data.s3.amazonaws.com/photos/9011805/medium.jpeg	YES	LOW	RED	no	yellow
Tulipa gesneriana	https://inaturalist-open-data.s3.amazonaws.com/photos/20539855/medium.jpg	YES	LOW	RED	yes
Indigofera lindheimeriana	https://static.inaturalist.org/photos/23921260/medium.jpg	YES	LOW	RED	yes
Chasmanthe bicolor	https://static.inaturalist.org/photos/115847165/medium.jpg	YES	LOW	RED	yes
Anisacanthus thurberi	https://inaturalist-open-data.s3.amazonaws.com/photos/2776166/medium.jpg	YES	LOW	RED	yes
Linum grandiflorum	https://inaturalist-open-data.s3.amazonaws.com/photos/93054/medium.jpg	YES	LOW	RED	yes
Castilleja rigida	https://static.inaturalist.org/photos/2519710/medium.JPG	YES	LOW	RED	yes
Clerodendrum paniculatum	https://inaturalist-open-data.s3.amazonaws.com/photos/111323702/medium.jpg	YES	LOW	RED	no	white -- but complicated, lots of red in inflorescence
Justicia candicans	https://inaturalist-open-data.s3.amazonaws.com/photos/235524621/medium.jpg	YES	LOW	RED	yes
Zanthoxylum americanum	https://inaturalist-open-data.s3.amazonaws.com/photos/108813/medium.jpg	NO	LOW	RED	no
Ipomoea microdactyla	https://inaturalist-open-data.s3.amazonaws.com/photos/30292340/medium.jpg	YES	LOW	RED	yes
Indigofera hirsuta	https://inaturalist-open-data.s3.amazonaws.com/photos/114522498/medium.jpeg	YES	LOW	RED	yes
Abutilon incanum	https://inaturalist-open-data.s3.amazonaws.com/photos/24330460/medium.jpeg	YES	LOW	RED	yes	complicated
Ribes viburnifolium	https://inaturalist-open-data.s3.amazonaws.com/photos/17196262/medium.jpeg	YES	LOW	RED	yes
Malephora crocea	https://static.inaturalist.org/photos/2772966/medium.jpg	YES	LOW	RED	yes
Monarda pringlei	https://inaturalist-open-data.s3.amazonaws.com/photos/879248/medium.JPG	YES	LOW	RED	yes
Opuntia oricola	https://static.inaturalist.org/photos/32852386/medium.jpeg	YES	LOW	RED	no	yellow
Cylindropuntia wolfii	https://inaturalist-open-data.s3.amazonaws.com/photos/210758/medium.jpg	YES	LOW	RED	yes
Sedum oreganum	https://static.inaturalist.org/photos/102940859/medium.jpg	YES	LOW	RED	no	yellow
Canna indica	https://inaturalist-open-data.s3.amazonaws.com/photos/185566583/medium.png	YES	LOW	RED	yes
Euphorbia simulans	https://inaturalist-open-data.s3.amazonaws.com/photos/12115701/medium.jpg	YES	MEDIUM	RED	yes
Zinnia elegans	https://inaturalist-open-data.s3.amazonaws.com/photos/24339002/medium.jpeg	YES	LOW	RED	yes
Jatropha cathartica	https://inaturalist-open-data.s3.amazonaws.com/photos/16261840/medium.jpeg	YES	LOW	RED	yes
Erythranthe cinnabarina	https://inaturalist-open-data.s3.amazonaws.com/photos/9148581/medium.jpeg	YES	LOW	RED	yes
Euphorbia cinerascens	https://static.inaturalist.org/photos/1841699/medium.jpg	YES	LOW	RED	yes
Acalypha gracilens	https://static.inaturalist.org/photos/27823892/medium.jpg	YES	LOW	RED	yes
Morella californica	https://inaturalist-open-data.s3.amazonaws.com/photos/16145/medium.jpg	YES	LOW	RED	yes	male flowers are, not female
Papaver dubium	https://inaturalist-open-data.s3.amazonaws.com/photos/279641864/medium.jpeg	YES	LOW	RED	yes
Aliciella subnuda	https://inaturalist-open-data.s3.amazonaws.com/photos/7395796/medium.jpg	YES	LOW	RED	yes
Melinis repens	https://inaturalist-open-data.s3.amazonaws.com/photos/117783839/medium.jpeg	YES	LOW	RED	yes	grass -- inconspicuous
Freesia laxa	https://inaturalist-open-data.s3.amazonaws.com/photos/63965556/medium.jpeg	YES	LOW	RED	yes
Fouquieria diguetii	https://inaturalist-open-data.s3.amazonaws.com/photos/192549981/medium.jpeg	YES	LOW	RED	yes
Opuntia microdasys	https://inaturalist-open-data.s3.amazonaws.com/photos/11888385/medium.jpg	YES	LOW	RED	no	yellow
Rotala ramosior	https://inaturalist-open-data.s3.amazonaws.com/photos/56221879/medium.jpg	YES	LOW	RED	no	white
Penstemon havardii	https://inaturalist-open-data.s3.amazonaws.com/photos/633581/medium.jpg	YES	LOW	RED	yes
Castilleja bella	https://inaturalist-open-data.s3.amazonaws.com/photos/187725463/medium.jpg	YES	LOW	RED	yes
Echinocereus viridiflorus	https://inaturalist-open-data.s3.amazonaws.com/photos/126133048/medium.jpeg	YES	LOW	RED	yes
Zephyranthes bifida	https://inaturalist-open-data.s3.amazonaws.com/photos/24554494/medium.jpeg	YES	LOW	RED	yes
Loeselia mexicana	https://static.inaturalist.org/photos/166357/medium.jpg	YES	LOW	RED	yes
Jatropha integerrima	https://inaturalist-open-data.s3.amazonaws.com/photos/101142590/medium.jpg	YES	LOW	RED	yes
Castilleja scabrida	https://inaturalist-open-data.s3.amazonaws.com/photos/80515/medium.jpg	YES	LOW	RED	yes
Zinnia peruviana	https://inaturalist-open-data.s3.amazonaws.com/photos/127628354/medium.jpeg	YES	LOW	RED	yes
Blitum capitatum	https://static.inaturalist.org/photos/43468679/medium.jpg	YES	LOW	RED	no	green
Fuchsia magellanica	https://inaturalist-open-data.s3.amazonaws.com/photos/45778546/medium.jpg	YES	LOW	RED	yes
Erythranthe eastwoodiae	https://static.inaturalist.org/photos/191440/medium.jpg	YES	LOW	RED	yes
Astragalus whitneyi	https://static.inaturalist.org/photos/9138120/medium.jpg	YES	MEDIUM	RED	no	pink
Aristolochia taliscana	https://inaturalist-open-data.s3.amazonaws.com/photos/37705053/medium.jpeg	YES	LOW	RED	no	maroon
Dudleya arizonica	https://inaturalist-open-data.s3.amazonaws.com/photos/31642861/medium.jpeg	YES	LOW	RED	yes
Euphorbia lomelii	https://inaturalist-open-data.s3.amazonaws.com/photos/6474358/medium.jpg	YES	LOW	RED	yes
Salvia elegans	https://static.inaturalist.org/photos/31909946/medium.jpeg	YES	LOW	RED	yes
Potentilla thurberi	https://static.inaturalist.org/photos/621151/medium.JPG	YES	LOW	RED	yes
Penstemon murrayanus	https://inaturalist-open-data.s3.amazonaws.com/photos/337332/medium.jpg	YES	LOW	RED	yes
Boerhavia diffusa	https://static.inaturalist.org/photos/40597860/medium.jpeg	YES	LOW	RED	no	occassionally red, mostly purple
Justicia fulvicoma	https://inaturalist-open-data.s3.amazonaws.com/photos/628008/medium.JPG	YES	LOW	RED	yes	borderline orange
Silene subciliata	https://inaturalist-open-data.s3.amazonaws.com/photos/9326105/medium.jpg	YES	LOW	RED	yes
Gambelia juncea	https://static.inaturalist.org/photos/5514823/medium.jpg	YES	LOW	RED	yes
Lathyrus cicera	https://inaturalist-open-data.s3.amazonaws.com/photos/12979/medium.jpg	YES	LOW	RED	yes
Calochortus marcellae	https://static.inaturalist.org/photos/6459425/medium.jpeg	YES	LOW	RED	yes
Erythrina crista-galli	https://inaturalist-open-data.s3.amazonaws.com/photos/175796134/medium.jpeg	YES	LOW	RED	yes
Ferocactus emoryi	https://static.inaturalist.org/photos/13357288/medium.jpg	YES	LOW	RED	yes	variable
Eriogonum parishii	https://static.inaturalist.org/photos/4201669/medium.jpg	YES	LOW	RED	yes	tiny and variable through time
Eriogonum nidularium	https://static.inaturalist.org/photos/880835/medium.jpg	YES	MEDIUM	RED	yes
Psittacanthus sonorae	https://inaturalist-open-data.s3.amazonaws.com/photos/1488118/medium.jpg	YES	LOW	RED	yes
Echinocereus pacificus	https://static.inaturalist.org/photos/32204376/medium.jpeg	YES	LOW	RED	yes
Galium parishii	https://inaturalist-open-data.s3.amazonaws.com/photos/8402599/medium.jpeg	YES	MEDIUM	RED	no	maroon
Calliandra californica	https://inaturalist-open-data.s3.amazonaws.com/photos/15967/medium.jpg	YES	LOW	RED	yes
Eriogonum gracilipes	https://inaturalist-open-data.s3.amazonaws.com/photos/4868402/medium.jpg	YES	LOW	RED	yes
Castilleja arvensis	https://static.inaturalist.org/photos/37096013/medium.jpg	YES	LOW	RED	yes
Ribes amarum	https://inaturalist-open-data.s3.amazonaws.com/photos/147258/medium.jpg	YES	LOW	RED	no	purple
Astragalus sanguineus	https://static.inaturalist.org/photos/2519823/medium.JPG	YES	LOW	RED	yes
Penstemon superbus	https://static.inaturalist.org/photos/64516380/medium.jpg	YES	LOW	RED	yes
Gambelia speciosa	https://inaturalist-open-data.s3.amazonaws.com/photos/5521112/medium.jpg	YES	LOW	RED	yes
Sprekelia formosissima	https://static.inaturalist.org/photos/221298314/medium.jpeg	YES	LOW	RED	yes
Echinocereus chloranthus	https://inaturalist-open-data.s3.amazonaws.com/photos/126133048/medium.jpeg	YES	LOW	RED	yes
Tagetes patula	https://inaturalist-open-data.s3.amazonaws.com/photos/150976716/medium.jpg	YES	LOW	RED	yes
Eriogonum covilleanum	https://inaturalist-open-data.s3.amazonaws.com/photos/181467/medium.jpg	YES	LOW	RED	yes
Acaena novae-zelandiae	https://inaturalist-open-data.s3.amazonaws.com/photos/15311/medium.jpg	YES	MEDIUM	RED	no
Euphorbia meganaesos	https://inaturalist-open-data.s3.amazonaws.com/photos/19218119/medium.jpeg	YES	LOW	RED	no	red leaves
Salvia henryi	https://inaturalist-open-data.s3.amazonaws.com/photos/15196944/medium.jpg	YES	LOW	RED	yes
Rhododendron prunifolium	https://inaturalist-open-data.s3.amazonaws.com/photos/45979572/medium.jpeg	YES	LOW	RED	yes
Austrocylindropuntia subulata	https://inaturalist-open-data.s3.amazonaws.com/photos/65167064/medium.jpg	YES	LOW	RED	yes
Castilleja bryantii	https://inaturalist-open-data.s3.amazonaws.com/photos/7530538/medium.jpg	YES	LOW	RED	yes
Mammillaria pottsii	https://inaturalist-open-data.s3.amazonaws.com/photos/339524/medium.jpg	YES	LOW	RED	yes
Penstemon lanceolatus	https://static.inaturalist.org/photos/2586743/medium.JPG	YES	LOW	RED	yes
Castilleja nelsonii	https://inaturalist-open-data.s3.amazonaws.com/photos/12562895/medium.jpg	YES	LOW	RED	yes
Calliandra tergemina	https://inaturalist-open-data.s3.amazonaws.com/photos/9981971/medium.jpeg	YES	LOW	RED	yes
Hibiscus rosa-sinensis	https://static.inaturalist.org/photos/115046668/medium.jpeg	YES	LOW	RED	yes
Castilleja nervata	https://static.inaturalist.org/photos/657344/medium.JPG	YES	LOW	RED	yes
Castela stewartii	https://inaturalist-open-data.s3.amazonaws.com/photos/142712359/medium.jpg	YES	LOW	RED	yes	sometimes lighter
Hamamelis ovalis	https://static.inaturalist.org/photos/19291189/medium.jpg	YES	LOW	RED	yes
Juncus marginatus	https://inaturalist-open-data.s3.amazonaws.com/photos/67304617/medium.jpeg	YES	LOW	RED	yes
Echinocereus polyacanthus	https://static.inaturalist.org/photos/14416562/medium.jpeg	YES	LOW	RED	yes
Jatropha gossypiifolia	https://static.inaturalist.org/photos/109038926/medium.jpg	YES	LOW	RED	yes
Alstroemeria psittacina	https://inaturalist-open-data.s3.amazonaws.com/photos/672987/medium.jpg	YES	LOW	RED	yes	mottled brown
Rudbeckia graminifolia	https://static.inaturalist.org/photos/40080146/medium.jpg	YES	LOW	RED	yes
Opuntia stenopetala	https://inaturalist-open-data.s3.amazonaws.com/photos/355350/medium.jpg	YES	LOW	RED	yes
Astragalus atropubescens	https://inaturalist-open-data.s3.amazonaws.com/photos/176281060/medium.jpg	YES	LOW	RED	no
Acalypha hispida	https://inaturalist-open-data.s3.amazonaws.com/photos/31621206/medium.jpg	YES	LOW	RED	yes
Zingiber zerumbet	https://inaturalist-open-data.s3.amazonaws.com/photos/13443592/medium.jpg	YES	LOW	RED	no
Calliandra haematocephala	https://inaturalist-open-data.s3.amazonaws.com/photos/8033761/medium.jpg	YES	LOW	RED	yes
Penstemon cardinalis	https://inaturalist-open-data.s3.amazonaws.com/photos/57014015/medium.jpg	YES	LOW	RED	yes
Melaleuca viminalis	https://inaturalist-open-data.s3.amazonaws.com/photos/192336/medium.jpg	YES	LOW	RED	yes
Metrosideros excelsa	https://inaturalist-open-data.s3.amazonaws.com/photos/58043299/medium.jpeg	YES	LOW	RED	yes
Salvia schaffneri	https://inaturalist-open-data.s3.amazonaws.com/photos/17600861/medium.jpeg	YES	LOW	RED	yes
Pisonia capitata	https://inaturalist-open-data.s3.amazonaws.com/photos/6291806/medium.jpeg	YES	LOW	RED	yes
Anemone coronaria	https://inaturalist-open-data.s3.amazonaws.com/photos/13756493/medium.jpg	YES	LOW	RED	yes
Castela peninsularis	https://inaturalist-open-data.s3.amazonaws.com/photos/5594875/medium.jpeg	YES	LOW	RED	yes
Canella winterana	https://inaturalist-open-data.s3.amazonaws.com/photos/129955/medium.jpg	YES	LOW	RED	yes
Aloe arborescens	https://inaturalist-open-data.s3.amazonaws.com/photos/221831309/medium.jpeg	YES	LOW	RED	yes
Bromelia pinguin	https://inaturalist-open-data.s3.amazonaws.com/photos/64669430/medium.jpg	YES	LOW	RED	no	highly variable, sometimes red but usually not
Penstemon miniatus	https://inaturalist-open-data.s3.amazonaws.com/photos/50298001/medium.jpeg	YES	LOW	RED	yes
Malvastrum aurantiacum	https://inaturalist-open-data.s3.amazonaws.com/photos/9652258/medium.jpeg	YES	LOW	RED	yes
Melaleuca citrina	https://inaturalist-open-data.s3.amazonaws.com/photos/167238830/medium.jpeg	YES	LOW	RED	yes
Lamourouxia viscosa	https://inaturalist-open-data.s3.amazonaws.com/photos/4522053/medium.jpg	YES	LOW	RED	yes
Lilium grayi	https://inaturalist-open-data.s3.amazonaws.com/photos/53280950/medium.jpg	YES	LOW	RED	yes
Odontonema tubaeforme	https://static.inaturalist.org/photos/308851269/medium.jpeg	YES	LOW	RED	yes
Sorbus decora	https://inaturalist-open-data.s3.amazonaws.com/photos/15534/medium.jpg	YES	LOW	RED	no	white; red berries
Tillandsia arroyoensis	https://inaturalist-open-data.s3.amazonaws.com/photos/33469557/medium.jpg	YES	LOW	RED	yes
Echinocereus arizonicus	https://static.inaturalist.org/photos/41836448/medium.jpeg	YES	LOW	RED	yes
Dudleya palmeri	https://static.inaturalist.org/photos/41614073/medium.jpeg	YES	LOW	RED	yes
Calliandra haematomma	https://inaturalist-open-data.s3.amazonaws.com/photos/17542202/medium.jpg	YES	LOW	RED	yes
Lamourouxia longiflora	https://inaturalist-open-data.s3.amazonaws.com/photos/6184286/medium.jpg	YES	LOW	RED	yes
Papaver commutatum	https://inaturalist-open-data.s3.amazonaws.com/photos/9562795/medium.jpg	YES	LOW	RED	yes
Tillandsia schiedeana	https://inaturalist-open-data.s3.amazonaws.com/photos/112352913/medium.jpg	YES	LOW	RED	yes
Malephora purpureocrocea	https://inaturalist-open-data.s3.amazonaws.com/photos/195400564/medium.jpg	YES	LOW	RED	yes
Castilleja brevilobata	https://inaturalist-open-data.s3.amazonaws.com/photos/268385/medium.jpeg	YES	LOW	RED	yes
Castilleja organorum	https://inaturalist-open-data.s3.amazonaws.com/photos/12562048/medium.jpg	YES	LOW	RED	yes
Mammillaria pondii	https://static.inaturalist.org/photos/20810312/medium.jpeg	YES	LOW	RED	yes
Aquilegia fosteri	https://inaturalist-open-data.s3.amazonaws.com/photos/29455343/medium.jpeg	YES	LOW	RED	yes
Aquilegia shockleyi	https://inaturalist-open-data.s3.amazonaws.com/photos/13796749/medium.jpg	YES	LOW	RED	yes
Ruellia brevifolia	https://inaturalist-open-data.s3.amazonaws.com/photos/68503776/medium.jpeg	YES	LOW	RED	yes
Aristolochia karwinskii	https://inaturalist-open-data.s3.amazonaws.com/photos/67008510/medium.jpeg	YES	LOW	RED	yes	or maroon - borderline
Russelia sarmentosa	https://inaturalist-open-data.s3.amazonaws.com/photos/161692259/medium.jpg	YES	LOW	RED	yes
Pentas lanceolata	https://inaturalist-open-data.s3.amazonaws.com/photos/8033913/medium.jpg	YES	LOW	RED	yes
Penstemon wislizeni	https://static.inaturalist.org/photos/51784053/medium.jpeg	YES	LOW	RED	yes
Sporobolus vaginiflorus	https://inaturalist-open-data.s3.amazonaws.com/photos/10105911/medium.jpeg	YES	LOW	RED	no
Echinocereus yavapaiensis	https://inaturalist-open-data.s3.amazonaws.com/photos/8114911/medium.jpeg	YES	LOW	RED	yes
Chorizanthe polygonoides	https://inaturalist-open-data.s3.amazonaws.com/photos/201077/medium.jpeg	YES	LOW	RED	no	maybe reddish - but tiny
Iochroma fuchsioides	https://inaturalist-open-data.s3.amazonaws.com/photos/13277018/medium.jpeg	YES	LOW	RED	yes
Indigofera fruticosa	https://inaturalist-open-data.s3.amazonaws.com/photos/25670232/medium.jpg	YES	LOW	RED	yes
Harfordia macroptera	https://inaturalist-open-data.s3.amazonaws.com/photos/4354908/medium.jpeg	YES	LOW	RED	no	confusing... big red bracts
Guapira discolor	https://inaturalist-open-data.s3.amazonaws.com/photos/2088990/medium.jpg	YES	LOW	RED	no
Eriogonum hemipterum	https://inaturalist-open-data.s3.amazonaws.com/photos/651537/medium.jpg	YES	LOW	RED	yes
Cotoneaster integrifolius	https://inaturalist-open-data.s3.amazonaws.com/photos/222204/medium.jpg	YES	LOW	RED	no
Cestrum elegans	https://inaturalist-open-data.s3.amazonaws.com/photos/30119299/medium.jpg	YES	LOW	RED	yes	borderline purple
Diplacus rutilus	https://inaturalist-open-data.s3.amazonaws.com/photos/334672499/medium.jpeg	YES	LOW	RED	yes
Euphorbia colorata	https://inaturalist-open-data.s3.amazonaws.com/photos/12498482/medium.jpg	YES	LOW	RED	yes
Salvia tubifera	https://inaturalist-open-data.s3.amazonaws.com/photos/147688823/medium.jpeg	YES	LOW	RED	yes
Anisacanthus andersonii	https://static.inaturalist.org/photos/14530969/medium.jpg	YES	LOW	RED	yes	can also be orange
Sedum diffusum	https://inaturalist-open-data.s3.amazonaws.com/photos/13132615/medium.jpg	YES	LOW	RED	no
Euphorbia exserta	https://static.inaturalist.org/photos/36199534/medium.jpeg	YES	LOW	RED	yes
Scrophularia laevis	https://inaturalist-open-data.s3.amazonaws.com/photos/42757618/medium.jpg	YES	LOW	RED	yes
Scrophularia macrantha	https://inaturalist-open-data.s3.amazonaws.com/photos/224580348/medium.jpeg	YES	LOW	RED	yes
Scrophularia nodosa	https://inaturalist-open-data.s3.amazonaws.com/photos/43575323/medium.jpeg	YES	LOW	RED	yes
Ruellia elegans	https://inaturalist-open-data.s3.amazonaws.com/photos/1542569/medium.jpg	YES	LOW	RED	yes
Crassula longipes	https://inaturalist-open-data.s3.amazonaws.com/photos/273082071/medium.jpeg	YES	LOW	RED	no	unclear
Erythrina sierra	https://static.inaturalist.org/photos/41356980/medium.jpeg	YES	LOW	RED	yes
Erythrina lanata	https://static.inaturalist.org/photos/127289024/medium.jpeg	YES	LOW	RED	yes
Salvia gesneriiflora	https://inaturalist-open-data.s3.amazonaws.com/photos/30297/medium.JPG	YES	LOW	RED	yes
Salvia carranzae	https://static.inaturalist.org/photos/5349985/medium.jpeg	YES	LOW	RED	yes
Salvia longistyla	https://inaturalist-open-data.s3.amazonaws.com/photos/5659207/medium.jpeg	YES	LOW	RED	yes
Eriogonum nutans	https://inaturalist-open-data.s3.amazonaws.com/photos/39349175/medium.jpg	YES	LOW	RED	no	variable and can be more red
Costus woodsonii	https://static.inaturalist.org/photos/30514713/medium.jpg	YES	LOW	RED	no	yellow/orange but red bracts
Dahlia pinnata	https://inaturalist-open-data.s3.amazonaws.com/photos/92314247/medium.jpeg	YES	LOW	RED	yes	also lots of white
Acalypha herzogiana	https://static.inaturalist.org/photos/40953809/medium.jpg	YES	LOW	RED	yes
Xylonagra arborea	https://inaturalist-open-data.s3.amazonaws.com/photos/252169160/medium.jpg	YES	LOW	RED	yes
Echinocereus canyonensis	https://inaturalist-open-data.s3.amazonaws.com/photos/4347431/medium.jpg	YES	LOW	RED	yes
Tetramerium abditum	https://inaturalist-open-data.s3.amazonaws.com/photos/12621120/medium.jpg	YES	LOW	RED	yes
Stachytarpheta microphylla	https://static.inaturalist.org/photos/116509918/medium.jpeg	YES	LOW	RED	yes
Echinocereus scheeri	https://static.inaturalist.org/photos/4304050/medium.jpeg	YES	LOW	RED	yes
Stenocereus standleyi	https://inaturalist-open-data.s3.amazonaws.com/photos/20387731/medium.jpeg	YES	LOW	RED	no
Allocasuarina verticillata	https://inaturalist-open-data.s3.amazonaws.com/photos/3561168/medium.jpg	YES	LOW	RED	yes
Odontonema cuspidatum	https://inaturalist-open-data.s3.amazonaws.com/photos/179372503/medium.jpg	YES	LOW	RED	yes
Cirsium ehrenbergii	https://inaturalist-open-data.s3.amazonaws.com/photos/3179135/medium.JPG	YES	LOW	RED	yes
Calliandra houstoniana	https://inaturalist-open-data.s3.amazonaws.com/photos/170948/medium.JPG	YES	LOW	RED	yes
Callianthe megapotamica	https://inaturalist-open-data.s3.amazonaws.com/photos/58055483/medium.jpg	YES	LOW	RED	yes
Hibiscus poeppigii	https://inaturalist-open-data.s3.amazonaws.com/photos/13632038/medium.jpg	YES	LOW	RED	yes
Castilleja kerryana	https://static.inaturalist.org/photos/188036504/medium.jpg	YES	LOW	RED	yes
Castilleja ortegae	https://inaturalist-open-data.s3.amazonaws.com/photos/12924200/medium.jpg	YES	LOW	RED	yes
Lechea deckertii	https://inaturalist-open-data.s3.amazonaws.com/photos/48823369/medium.jpeg	YES	LOW	RED	yes	rare and small flowers - said to be red to maroon
Castilleja purpurascens	https://inaturalist-open-data.s3.amazonaws.com/photos/13693625/medium.jpeg	YES	LOW	RED	yes
Castilleja tomentosa	https://static.inaturalist.org/photos/187451335/medium.jpg	YES	LOW	RED	yes
Castilleja wootonii	https://static.inaturalist.org/photos/10377151/medium.jpg	YES	LOW	RED	yes
Cestrum fasciculatum	https://inaturalist-open-data.s3.amazonaws.com/photos/718853/medium.jpg	YES	LOW	RED	yes
Gaillardia comosa	https://inaturalist-open-data.s3.amazonaws.com/photos/3937965/medium.JPG	YES	LOW	RED	yes
Pitcairnia monticola	https://inaturalist-open-data.s3.amazonaws.com/photos/99661413/medium.jpeg	YES	LOW	RED	no	red bracts though
Pitcairnia palmeri	https://static.inaturalist.org/photos/9098932/medium.jpeg	YES	LOW	RED	yes
Barringtonia acutangula	https://inaturalist-open-data.s3.amazonaws.com/photos/221489243/medium.jpeg	YES	LOW	RED	yes	stamens!
Philodendron erubescens	https://inaturalist-open-data.s3.amazonaws.com/photos/60368103/medium.jpeg	YES	LOW	RED	yes
Papaver nudicaule	https://inaturalist-open-data.s3.amazonaws.com/photos/1823248/medium.JPG	YES	LOW	RED	yes
Paxistima canbyi	https://inaturalist-open-data.s3.amazonaws.com/photos/48990/medium.jpg	YES	LOW	RED	yes
Passiflora vitifolia	https://inaturalist-open-data.s3.amazonaws.com/photos/238098263/medium.jpg	YES	LOW	RED	yes
Passiflora miniata	https://inaturalist-open-data.s3.amazonaws.com/photos/175200288/medium.jpg	YES	LOW	RED	yes
Hesperantha coccinea	https://inaturalist-open-data.s3.amazonaws.com/photos/14336403/medium.jpg	YES	LOW	RED	yes
Brongniartia alamosana	https://inaturalist-open-data.s3.amazonaws.com/photos/11901155/medium.jpeg	YES	LOW	RED	yes
Graptopetalum sinaloensis	https://inaturalist-open-data.s3.amazonaws.com/photos/115439829/medium.jpeg	YES	LOW	RED	yes	dark red petal tips, white inner
Penstemon pinifolius	https://inaturalist-open-data.s3.amazonaws.com/photos/5637679/medium.jpg	YES	LOW	RED	yes
Penstemon roseus	https://inaturalist-open-data.s3.amazonaws.com/photos/314517/medium.jpg	YES	LOW	RED	yes
Penstemon alamosensis	https://inaturalist-open-data.s3.amazonaws.com/photos/5931988/medium.jpg	YES	LOW	RED	yes
Penstemon angelicus	https://inaturalist-open-data.s3.amazonaws.com/photos/7155185/medium.jpg	YES	LOW	RED	yes
Blitum virgatum	https://inaturalist-open-data.s3.amazonaws.com/photos/2982152/medium.jpg	YES	LOW	RED	no	tiny and green
Penstemon fasciculatus	https://inaturalist-open-data.s3.amazonaws.com/photos/12499552/medium.jpg	YES	LOW	RED	yes
